# Agent-Driven Validation of Oncology Therapeutic Targets

**DOI:** 10.64898/2026.04.29.721634

**Authors:** Kuan-lin Huang, Accelerated Discovery with Agents (ADA) Consortium

## Abstract

Selecting the correct target is critical in drug development, yet systematic replication of published target claims is rarely performed. Here, we introduce a replication-focused AI agent framework to evaluate 31 gene target–disease hypotheses, including context-specific oncology targets from both retracted and non-retracted papers. Each target claim was translated into a zero-shot validation prompt executed by a biomedical research agent in one round, and all agent-driven analyses were validated and scored by domain expert. Compared to retracted targets (2/17 validated, 11.8%), non-retracted targets (9/14 validated, 64.3%) were 17-fold more likely to show context-specific dependency in agent-driven analyses. The replicated targets include *WRN* in microsatellite stable cancer, *PRMT5* in *MTAP*-deleted cancer, as well as more recent discoveries such as *PTGES3, HASPIN, SLC5A3, PKMYT1, FAM126B*, and *PAPSS1*. These results demonstrate that agent-human collaboration can conduct data-driven validation at scale, improve target prioritization, and systematically reduce translational risk for drug development.
