## Supplementary material for "Agent-Driven Validation of Oncology Therapeutic Targets": Table S1

id	gene_target	disease_context	DATASETS_SUCCESSFULLY_USED_human_annotated	ANALYSES_VALIDITY_human_annotated	CONCLUSION_human_annotated
H1	PTGES3 (p23)	AR-dependent prostate cancer	DEPMAP, TCGA	1	In DepMap, prostate cancer lines show SIGNIFICANTLY higher PTGES3 dependency than non-prostate lines. Strong NEGATIVE correlation with AR signature in prostate lines (r = -0.939, p = 0.0005), indicating higher AR activity _ greater PTGES3 dependency. In TCGA, higher PTGES3 expression is significantly associated with INCREASED mortality risk (HR = 1.493, p = 0.0092). This association persists afte…
H2	DCPS	AML	DEPMAP	1	DCPS essentiality is elevated in hematologic malignancies compared to solid tumors (Cohen's d=0.69, p=1.3e-6) and correlates with RNA-processing signatures (56/64 genes significant), but AML shows lower dependency than other hematologic cancers (ALL, Lymphoma).
H3	BIRC5 (Survivin)	TP53-mutant AML / MDS	DEPMAP	1	BIRC5 dependency is actually LESS negative (less essential) in TP53-mutant lines compared to TP53-WT. BIRC5 expression IS significantly higher in TP53-mutant lines (p=0.0036), but this does NOT translate to greater dependency. Anti-apoptotic signature shows no significant difference between groups (p=0.3439).
H4	HASPIN (GSG2)	AML (venetoclax resistance / combinations)	DEPMAP	1	HASPIN shows modest, context-dependent vulnerability in AML with small-to-moderate effect sizes; AML ranks in the top 4% of lineages for dependency strength but exhibits substantial heterogeneity (30.8% of AML lines show strong dependency). The relationship with venetoclax response was not tested.
H5	SLC5A3	AML, myo-inositol auxotrophy	DEPMAP	1	AML shows significantly stronger SLC5A3 dependency than non-AML lineages (p<1e-9, d=-1.39) and SLC5A3 expression correlates with inositol metabolism genes (e.g., IMPA1 r=0.315), but clinical outcome analysis remains inconclusive due to data access limitations.
H6	MARCH5, UBE2J2, UBE2K	AML / lymphoma	DEPMAP	1	UBE2J2 and UBE2K dependencies are significantly enriched in hematologic cancers versus other cancer types (p < 1e-05), but only approximately 20% of hematologic lines show strong dependency and no significant associations with mitochondrial stress or apoptosis signatures were observed. MARCH5 expression data was not found.
H7	NPC1	Cholesterol-addicted cancers (e.g., TNBC, some gliomas)	DEPMAP	1	NPC1 dependency varies across cancer lineages but shows no strong lineage-specific pattern. NPC1 dependency correlates with cholesterol metabolism genes (SCAP, SREBF2 positive; PCSK9, ABCA1 negative). Glioma and breast cancer lines are NOT significant outliers for NPC1 dependency. TCGA analyses were performed on simulated data only due to API access limitations.
H8	PKMYT1	Replication-stressed cancers	DEPMAP	1	CCNE1 amplification showed marginally significant increased PKMYT1 dependency (p=0.052) while high replication stress unexpectedly reduced dependency (p=0.002). Strongest PKMYT1 dependency occurred in CCNE1-amplified cells with low replication stress, with WEE1 showing stronger overall dependency and distinct patterns.
H9	FAM126B	Various solid tumors (e.g., brain, oligodendroglial, others)	DEPMAP	1	FAM126B exhibits lineage-specific dependency with strong selective reliance in peripheral nervous system, gastric, and colorectal cancers (5.87x, 4.54x, 4.03x enrichment respectively), while brain/CNS tumors show no enrichment. Expression correlates with lipid metabolism and membrane trafficking signatures, but dependency does not, indicating context-dependent essentiality.
H10	CD82 (KAI1)	KRAS-mutant colorectal cancer	DEPMAP, TCGA	1	CD82 in CRC behaves PRIMARILY as a PROGNOSTIC MARKER rather than a context-specific vulnerability. Near-zero dependency scores indicate CD82 is NOT essential for survival in either KRAS mutant or WT cell lines. Higher CD82 expression associated with better overall survival (log-rank p = 0.002). Consistent prognostic effect independent of KRAS status.
H11	PAPSS1, PAPSS2	Cancers with PAPSS1/2 imbalance	DEPMAP	1	Cell lines with low PAPSS2 expression show significantly stronger PAPSS1 dependency (p = 1.3e-07, Cohen's d = -0.38). Effect is consistent across multiple cancer types, with strongest effects in brain, esophageal, and head/neck cancers. Expression level is a better predictor than copy number. No evidence of reverse dependency (PAPSS1 vs PAPSS2 dependency rho � 0).
H12	PELO (± HBS1L)	9p21-deleted cancers	DEPMAP	1	No significant difference in PELO and HBS1L dependency scores between 9p21-loss and intact groups (p>0.5); negligible effect sizes (Cohen's d <0.1); weak positive correlations with CDKN2A copy number opposite to claim direction.
H13	PRMT5 (± WDR77)	MTAP-deleted tumors	DEPMAP	1	MTAP-deleted cells show significantly stronger PRMT5 dependency than MTAP-wildtype cells (p < 1e-8). The relationship is dose-dependent: cells with lower MTAP copy number show progressively stronger PRMT5 dependency. PRMT5 inhibitor sensitivity data was not available in the DepMap release used.
H14	WRN	MSI-high colorectal, gastric, endometrial cancers	DEPMAP	1	In DepMap, very large effect size (Cohen's d = -2.52) with MSI-H cells showing mean dependency of -0.67 vs -0.13 in MSS cells. Highly significant across multiple tests (p < 1e-10), with 34-fold higher odds of strong WRN dependency in MSI-H. Effect validated in uterine, ovarian, and colorectal cancers (all p < 0.01), the primary MSI-H contexts. Lower MMR expression in MSI-H cells correlates with W…
R1	FASN	Multiple myeloma	DEPMAP	1	Multiple myeloma demonstrates significantly weaker FASN dependency compared to other cancers (p=0.002, ranking 24th out of 28 lineages), with no significant differences in FASN expression levels between myeloma and other cancers.
R2	MERTK	Pediatric B-cell ALL	DEPMAP	1	DepMap data shows MERTK is not lineage-selectively essential in B-ALL, with positive CRISPR dependency scores (+0.038) and no significant differences from solid tumors or other hematologic malignancies; expression levels and dependency show no correlation. TCGA did not have ALL.
R3	CAMK2G (CaMKIIγ)	NSCLC	DEPMAP, TCGA	1	CAMK2G dependency does not differ significantly between NSCLC and other tissues (p=0.36). A positive but weak correlation between CAMK2G expression and NF-_B signature is observed (r = 0.281, p = 0.048). CAMK2G classified as a non-selective/weak dependency with no strong enrichment in lung cancer.
R4	TRIM65	Lung cancer	DEPMAP	1	In DepMap, lung cancer cells is LESS dependent on TRIM65 than other cancers. Lung ranks #3 out of 20 TISSUES in TRIM65 expression (HIGH expression). Pan-cancer, TRIM65 is correlated with proliferation and in lung with EMT.
R5	KIF11	Thyroid cancer	DEPMAP	1	KIF11 is NOT a thyroid-selective dependency by comparing thyroid vs. other pan-cancer cell lines. Rather, KIF11 behaves as a generic mitotic essential gene where It correlates with proliferation. Interesting in thyroid specifically KIF11 dependency is negatively correlated with proliferation that may suggest thyroid-specific mechanism.
R6	KIFC1	Hepatocellular carcinoma	DEPMAP, TCGA	1	KIFC1 is not HCC-selective but shows context-dependent essentiality across cancer types; it has weak expression correlation with CIN, EMT, metastatic score. Higher KIFC1 expression significantly associates with worse survival in TCGA-LIHC (HR=1.16, p=0.027).
R7	EPHA2	Pancreatic ductal adenocarcinoma	DEPMAP, TCGA	1	EPHA2 is not a PDAC-specific dependency but serves as a prognostic biomarker in PDAC; high expression correlates with poor survival (median OS 15.5 vs 30.0 months) and proliferation despite lacking PDAC-specific functional enrichment.
R8	CLIC1	Pancreatic cancer	DEPMAP, TCGA	1	CLIC1 is significantly enriched in pancreatic cell lines (1.42x higher expression, p<0.001) but shows weak/non-selective dependency across cancer types. Pancreatic lines show slightly less (not more) CLIC1 dependency than non-pancreatic lines (p=0.012). No significant association with KRAS or TP53 mutations. CLIC1 appears to be a highly expressed but largely non-essential gene in pancreatic cance…
R9	SLC34A2	Gastric cancer	DEPMAP	1	Gastric lines show similar or LESS dependency than other tissues (p > 0.3 for both CRISPR and RNAi). Weak NEGATIVE correlation with invasion signature (r = -0.12).
R10	NCF2	Gastric cancer	DEPMAP	1	NCF2 is a non-selective dependency across cancer cell lines (only 0.3% show dependency). TCGA data was not successfully downloaded and was simulated, thus no meaningful tests with survival here.
R11	ALKBH5, AKT2	Glioma	DEPMAP, TCGA	1	ALKBH5 shows selective dependency in CNS/glioma cell lines, strong associations with stemness and m6A signatures, and worse survival outcomes in glioma patients, with statistically significant but modest effect sizes.
R12	NFE2L2 (NRF2), RFC4	AML, cytarabine resistance	DEPMAP	1	Using DepMap functional genomics data, we find NO EVIDENCE supporting selective NRF2 or RFC4 dependencies in AML, nor evidence of synthetic lethality between RFC4 loss and NRF2-high contexts. The inability to test Ara-C sensitivity correlations is a critical limitation because the cytarabine data available for only 578 cell lines not including blood/leukemia cell lines.
R13	MED family (e.g., MED1, MED8, MED12, MED19, MED20)	Hepatocellular carcinoma	DEPMAP	1	Most MED genes exhibit housekeeping behavior across cancers, with MED28 and MED17 showing modest HCC-specific dependency trends; MED12, MED23, and MED24 display reduced HCC dependency; TCGA data was not successfully downloaded and was simulated, thus no meaningful tests with survival here.
R14	HDAC3, EZH2	Aggressive B-cell lymphoma	DEPMAP	1	B-cell lymphoma lines demonstrate significantly stronger HDAC3 and EZH2 dependencies compared to other lineages, with strong enrichment for dual dependency patterns. However, MYC-high context analysis was inconclusive due to data limitations (only 1 sample MYC-low), and drug sensitivity validation was not done due to absence of B-cell lymphoma lines in the drug screening dataset.
R15	MYBL1, TWIST1	Hepatocellular carcinoma	DEPMAP	1	MYBL1 and TWIST1 expression strongly correlates with EMT and metastasis signatures, but co-expression does not predict stronger dependency; instead, TWIST1 dependency decreases with co-expression, suggesting compensatory mechanisms
R16	PDCD4 (via miR-208a-3p)	Colorectal cancer	DEPMAP	1	PDCD4 loss shows significant negative correlation with EMT signatures (r=-0.40, p=4.8e-4) but explains only 16% of EMT variance, with no association to 5-FU resistance. CRC lines show near-zero dependency on PDCD4 (-0.0032 mean) and no enrichment compared to other cancers.
R17	RUNX2 (via miR-218)	Ovarian cancer	DEPMAP	1	RUNX2 dependency in ovarian cancer is statistically indistinguishable from other cancer types. No evidence of lineage-specific essentiality. TCGA data was not successfully downloaded and was simulated, thus no meaningful tests with survival here.
